# Hippocampal transcriptome analysis following maternal separation implicates altered RNA processing in a mouse model of fetal alcohol spectrum disorder

**DOI:** 10.1101/685586

**Authors:** Bonnie LJ Alberry, Christina A Castellani, Shiva M Singh

## Abstract

Fetal alcohol spectrum disorders (FASD) are common, seen in 1-5% of the population in the United States and Canada. Children diagnosed with FASD are not likely to remain with their biological parents, facing early maternal separation and foster placements throughout childhood. We have modeled FASD in mice via prenatal alcohol exposure and further induce early life stress through maternal separation. We report an association between adult hippocampal gene expression and prenatal ethanol exposure followed by postnatal separation stress that is related to behavioral changes. Clustering of expression profiles through weighted gene co-expression network analysis (WGCNA) identifies a set of transcripts, module 19, associated with anxiety-like behavior (*r* = 0.79, *p* = 0.002) as well as treatment group (*r* = 0.68, *p* = 0.015). Genes in this module are overrepresented by genes involved in transcriptional regulation and other pathways related to neurodevelopment. Interestingly, one member of this module, *Polr2a*, polymerase (RNA) II (DNA directed) polypeptide A, is downregulated by the combination of prenatal ethanol and postnatal stress in an RNA-Seq experiment and qPCR validation (q = 2e-12, p = 0.004, respectively). Together, transcriptional control in the hippocampus is implicated as a potential underlying mechanism leading to anxiety-like behavior via environmental insults. Further research is required to elucidate the mechanism involved and use this insight towards early diagnosis and amelioration strategies involving children born with FASD.

**SUMMARY STATEMENT:** Mouse hippocampal gene expression alterations following prenatal alcohol exposure and maternal separation are associated with behavioral deficits. Transcriptomic analysis implicates systems defect involving RNA processing, specifically including downregulation of *Polr2a*.
