## Supplementary Table 1 for "Hippocampal transcriptome analysis following maternal separation implicates altered RNA processing in a mouse model of fetal alcohol spectrum disorder"

### Sheet: Module-Trait Correlations
	prenatal	postnatal	group	learningscore	p21weight	OFTactivity	OFTdistance	OFTlatency	OFTentries	Hcactivity	Hcrears
ME36	-0.136687	-0.110391	-0.159865	-0.263261	-0.158784	-0.734589	-0.610656	-0.0270381	-0.538162	-0.524997	-0.523787
ME1	0.453356	-0.343196	-0.104216	-0.428396	0.399914	-0.286375	-0.177355	-0.0373167	-0.328152	-0.0378181	-0.114899
ME14	0.0926973	-0.486754	-0.393911	-0.102852	0.00308343	-0.499283	-0.256812	0.0449926	-0.56669	-0.124497	-0.190732
ME4	0.435597	0.284319	0.449108	-0.0601716	-0.0339365	-0.135525	-0.279101	-0.199775	0.00896057	0.359889	0.127983
ME27	0.28073	0.174631	0.281741	-0.290272	-0.052057	-0.370765	-0.39589	-0.403199	-0.1378	0.118948	-0.358758
ME2	0.421142	0.171163	0.341433	-0.16966	0.236875	-0.317595	-0.270445	-0.180753	-0.1774	0.0962038	-0.225662
ME42	0.196336	-0.327542	-0.205158	-0.115965	0.767183	-0.152884	-0.0602555	-0.040742	-0.335664	0.624861	0.118909
ME7	0.409918	-0.290717	-0.0767042	-0.395842	-0.248426	0.658841	0.598686	0.0763006	0.114866	0.144915	0.730833
ME21	0.0227456	-0.0231424	-0.0105271	-0.32928	-0.616691	0.167431	0.0759484	0.205588	-0.206215	-0.47042	0.27576
ME0	0.3775	0.327633	0.461866	-0.454358	-0.058801	0.293451	0.328878	0.225528	0.251745	-0.439351	0.00799333
ME37	0.399079	-0.0287915	0.152722	-0.539957	-0.280855	0.0367439	0.0591551	-0.031257	-0.138386	-0.485143	0.0672628
ME8	-0.286517	0.299651	0.139882	0.154403	-0.116496	0.229445	0.211054	-0.354999	0.372614	0.272913	-0.344701
ME28	-0.33421	0.464279	0.2658	0.00424665	-0.569304	-0.0833347	-0.167458	-0.151111	0.121674	-0.301625	-0.510433
ME18	0.0891571	-0.0287359	0.0141701	-0.121045	0.18779	-0.122459	-0.0829536	-0.261514	0.138948	-0.0214277	-0.395217
ME41	-0.280203	0.00589515	-0.120038	-0.438062	0.143104	-0.339405	-0.275195	-0.143528	-0.204082	-0.14086	-0.621405
ME39	-0.460487	0.00454014	-0.201875	0.035243	-0.53329	-0.0137627	-0.0778044	0.0179861	0.12448	-0.496776	-0.0593397
ME11	-0.248751	0.309015	0.165146	-0.0197746	-0.535389	-0.384459	-0.477733	0.0607093	-0.162278	-0.594716	-0.345274
ME31	-0.00655533	0.450525	0.40003	-0.0182861	-0.555139	-0.431626	-0.579271	-0.114495	-0.145216	-0.218269	-0.158711
ME22	-0.340065	-0.119428	-0.258901	-0.104129	0.0731075	-0.539435	-0.576515	-0.0840767	-0.382582	-0.104175	-0.116166
ME38	-0.607327	0.173881	-0.116081	0.203048	-0.131583	-0.352519	-0.409587	-0.483104	-0.0342552	0.204377	-0.319792
ME12	-0.288612	0.357913	0.191056	0.169125	0.0292324	-0.0257968	0.00330006	0.796751	-0.261216	0.0270916	-0.324579
ME16	0.100791	-0.176443	-0.11274	-0.26761	0.0477548	0.349032	0.41793	0.639315	-0.287196	0.0900312	0.320514
ME30	-0.381866	-0.0501089	-0.215594	0.325977	-0.411857	-0.0554328	0.0727533	0.768413	-0.417797	-0.133173	-0.137594
ME43	-0.662781	-0.211109	-0.485226	0.148431	-0.0977223	-0.131652	-0.099596	0.499107	-0.421904	0.0848052	0.0225366
ME32	0.335113	0.0287556	0.175587	0.350923	-0.276353	-0.136557	-0.119707	-0.223558	-0.0811777	0.214813	0.096612
ME34	-0.149863	-0.0466521	-0.108747	0.17321	0.0285871	-0.275825	-0.190645	0.163975	-0.410662	0.432069	0.10745
ME24	0.0813419	-0.00321282	0.0335036	0.207406	-0.2023	0.249613	0.408605	-0.174996	0.126363	0.00086861	0.16466
ME10	-0.332256	-0.26734	-0.387706	0.362389	-0.326747	-0.318494	-0.1373	-0.341715	-0.293909	-0.0862769	-0.125115
ME20	0.0759475	-0.409532	-0.332332	0.0194907	-0.48667	0.218749	0.266787	0.0669659	-0.0602559	-0.264956	0.493796
ME5	-0.205723	-0.301183	-0.361389	0.10984	0.464371	0.637929	0.507431	-0.315748	-0.0137439	0.614957	0.420744
ME26	0.0233086	-0.134655	-0.110015	0.187314	0.315935	0.0281368	-0.46742	-0.116904	0.318609	0.0213592	0.382945
ME9	0.284896	-0.269888	-0.113986	0.642683	-0.00567915	-0.0535396	-0.194273	-0.190409	0.0936712	0.152524	0.0889857
ME15	0.0973076	-0.449184	-0.358245	0.050856	0.35314	-0.0729743	-0.0951642	0.0339642	-0.126423	0.0659872	0.0360424
ME29	-0.36323	-0.317615	-0.446525	-0.102763	0.0148203	-0.297276	-0.0711431	0.214799	-0.413838	-0.183477	-0.148696
ME6	-0.254454	-0.255711	-0.34251	-0.435283	0.454656	0.0595669	0.169432	0.163616	-0.186952	0.451181	0.405926
ME35	0.0971432	-0.00357421	0.0402469	0.019605	0.47198	0.246878	0.314131	0.209485	0.0890842	0.135256	-0.0187083
ME23	0.152294	-0.0373758	0.034678	-0.427995	0.370563	0.126955	0.165933	0.327372	0.248981	-0.568987	0.121441
ME40	-0.167628	0.189095	0.094166	0.0315718	0.162084	0.200775	0.177629	-0.105786	0.537207	-0.180629	-0.240916
ME17	0.529912	0.00269117	0.239391	-0.179262	0.122917	-0.175148	-0.321437	0.162475	0.199314	-0.589283	-0.0476938
ME13	0.258758	0.32559	0.406936	0.137919	-0.115996	0.235716	0.281716	0.21655	0.645762	-0.463074	0.151191
ME19	0.552095	0.481821	0.677859	0.127564	0.110688	0.468562	0.409354	-0.0749792	0.787639	-0.12057	0.271331
ME3	0.380693	0.29485	0.433973	0.0369604	0.229866	0.415556	0.477683	-0.326421	0.433401	0.211841	0.029408
ME25	0.0986186	0.356817	0.36325	0.318486	0.118082	0.275346	0.343631	0.424479	0.112385	0.0630259	-0.144536
ME33	0.216105	0.120744	0.204642	-0.0923666	0.112097	0.825669	0.816522	-0.437435	0.638407	0.367828	0.266524
ME44	0.164094	0.220731	0.270813	0.23156	0.0210111	0.738613	0.632682	0.159294	0.701483	-0.0470913	0.305067

### Sheet: Module-Trait P-Values
	prenatal	postnatal	group	learningscore	p21weight	OFTactivity	OFTdistance	OFTlatency	OFTentries	Hcactivity	Hcrears
ME36	0.671862	0.732701	0.619684	0.408386	0.622085	0.00650767	0.0349365	0.933526	0.0710821	0.0796653	0.0804886
ME1	0.13882	0.274764	0.747208	0.164699	0.197723	0.366842	0.581335	0.908336	0.297714	0.907109	0.72216
ME14	0.774471	0.108536	0.205165	0.750423	0.992412	0.0984138	0.420381	0.889574	0.0547078	0.699864	0.552656
ME4	0.156942	0.370445	0.143026	0.852634	0.916613	0.674516	0.379669	0.533607	0.977951	0.250528	0.69182
ME27	0.376778	0.587245	0.374988	0.360064	0.872353	0.235436	0.202692	0.193722	0.669322	0.71273	0.252129
ME2	0.172754	0.594806	0.2774	0.598093	0.458532	0.31444	0.395231	0.573994	0.581237	0.766146	0.480679
ME42	0.540817	0.298666	0.5224	0.719672	0.00358866	0.635243	0.852431	0.899958	0.286124	0.0298236	0.71282
ME7	0.185695	0.359296	0.812709	0.202752	0.436234	0.0198046	0.0397079	0.813679	0.722236	0.653173	0.00693302
ME21	0.944063	0.943089	0.974097	0.295957	0.0326934	0.60298	0.814526	0.52151	0.520213	0.122738	0.385637
ME0	0.226369	0.298525	0.130639	0.137841	0.855959	0.354585	0.296582	0.480947	0.429925	0.152992	0.980331
ME37	0.198748	0.929224	0.635607	0.0699633	0.376555	0.909738	0.8551	0.923179	0.667989	0.109886	0.835465
ME8	0.366595	0.344027	0.664583	0.631847	0.718436	0.473154	0.510245	0.257492	0.232926	0.390762	0.272526
ME28	0.288347	0.128378	0.403712	0.98955	0.0533534	0.796806	0.602921	0.639217	0.706401	0.340702	0.0899551
ME18	0.782899	0.929361	0.965138	0.707859	0.558911	0.70458	0.797718	0.41162	0.666708	0.9473	0.203531
ME41	0.377712	0.985493	0.710197	0.154342	0.65727	0.280449	0.386652	0.656311	0.524632	0.662361	0.0310144
ME39	0.131943	0.988827	0.529222	0.913413	0.0741803	0.96614	0.810065	0.955757	0.699904	0.100387	0.854652
ME11	0.435613	0.328407	0.608006	0.951361	0.0728344	0.217223	0.116237	0.85133	0.614338	0.0413882	0.271676
ME31	0.983869	0.141615	0.197581	0.955019	0.060981	0.16119	0.0484049	0.723101	0.652491	0.495545	0.622246
ME22	0.279455	0.711613	0.416477	0.747414	0.821363	0.070287	0.0497392	0.79503	0.219668	0.747306	0.719203
ME38	0.0362201	0.588878	0.719402	0.526781	0.683543	0.261068	0.186085	0.11161	0.915832	0.52402	0.310916
ME12	0.362945	0.253329	0.551968	0.599264	0.928143	0.936572	0.991879	0.00192006	0.412172	0.933394	0.303318
ME16	0.75529	0.583311	0.727201	0.400397	0.882835	0.266143	0.176397	0.0251977	0.365409	0.780816	0.309764
ME30	0.220605	0.877097	0.500972	0.301119	0.183417	0.864141	0.822216	0.0035027	0.176549	0.679897	0.669793
ME43	0.0188281	0.510134	0.109816	0.645241	0.762547	0.683383	0.758113	0.0985515	0.171896	0.793288	0.944576
ME32	0.286964	0.929312	0.585169	0.263383	0.384575	0.672158	0.710964	0.484889	0.801972	0.502562	0.765178
ME34	0.64202	0.885525	0.736554	0.590338	0.929726	0.385521	0.55284	0.610589	0.184819	0.160714	0.739602
ME24	0.801578	0.992094	0.917673	0.517751	0.528336	0.433972	0.187247	0.586453	0.695555	0.997862	0.609077
ME10	0.291349	0.40089	0.213033	0.247009	0.299911	0.312996	0.670463	0.276976	0.3538	0.789771	0.698437
ME20	0.814528	0.186151	0.291233	0.952059	0.108607	0.494573	0.401902	0.836183	0.852429	0.405264	0.102766
ME5	0.52123	0.341445	0.248413	0.733991	0.128292	0.025617	0.0921825	0.317419	0.966186	0.0333271	0.173202
ME26	0.942681	0.676504	0.733581	0.559926	0.317116	0.93083	0.125473	0.717485	0.31281	0.947468	0.219194
ME9	0.369432	0.396244	0.724291	0.0241994	0.986025	0.868745	0.545162	0.55334	0.772157	0.636049	0.783307
ME15	0.76353	0.14295	0.252856	0.875277	0.26017	0.821684	0.768612	0.916545	0.695417	0.838549	0.911455
ME29	0.245832	0.314408	0.145623	0.750633	0.963539	0.348053	0.826097	0.502591	0.181109	0.568136	0.644644
ME6	0.42481	0.422445	0.275787	0.157276	0.137551	0.854101	0.598592	0.611382	0.5607	0.140964	0.190439
ME35	0.763919	0.991204	0.901168	0.951778	0.121332	0.439191	0.320038	0.513468	0.783073	0.675131	0.953981
ME23	0.636565	0.908192	0.914796	0.165138	0.235711	0.694188	0.606273	0.298933	0.435176	0.0535166	0.706942
ME40	0.602547	0.556133	0.770981	0.922407	0.614767	0.531516	0.580741	0.743513	0.0716821	0.574262	0.45067
ME17	0.0763825	0.993377	0.45363	0.577211	0.70352	0.586122	0.308294	0.613903	0.53457	0.0437678	0.882984
ME13	0.416744	0.301726	0.189231	0.669051	0.719602	0.460799	0.375032	0.499029	0.0233119	0.129504	0.639037
ME19	0.0627139	0.112704	0.0154144	0.692786	0.732004	0.124427	0.186361	0.816857	0.00235176	0.708961	0.393624
ME3	0.222144	0.352188	0.158671	0.909208	0.472319	0.179122	0.116281	0.300421	0.159283	0.508633	0.927712
ME25	0.760425	0.25489	0.245804	0.313009	0.714743	0.386381	0.274116	0.169018	0.728033	0.845716	0.654028
ME33	0.499933	0.708557	0.52347	0.775258	0.728707	0.000938821	0.00119269	0.155001	0.0254721	0.239457	0.402385
ME44	0.610327	0.490571	0.394563	0.46897	0.948324	0.00607413	0.0272508	0.620951	0.0110124	0.884453	0.334944
